# ECHO: an Application for Detection and Analysis of Oscillators Identifies Metabolic Regulation on Genome-Wide Circadian Output

**DOI:** 10.1101/690941

**Authors:** Hannah De los Santos, Emily J. Collins, Catherine Mann, April W. Sagan, Meaghan S. Jankowski, Kristin P. Bennett, Jennifer M. Hurley

## Abstract

**Motivation:** Time courses utilizing genome scale data are a common approach to identifying the biological pathways that are controlled by the circadian clock, an important regulator of organismal fitness. However, the methods used to detect circadian oscillations in these datasets are not able to accommodate changes in the amplitude of the oscillations over time, leading to an underestimation of the impact of the clock on biological systems.

**Results:** We have created a program to efficaciously identify oscillations in large-scale datasets, called the Extended Circadian Harmonic Oscillator application, or ECHO. ECHO utilizes an extended solution of the fixed amplitude mass-spring oscillator that incorporates the amplitude change coefficient. Employing synthetic datasets, we determined that ECHO outperforms existing methods in detecting rhythms with decreasing oscillation amplitudes and recovering phase shift. Rhythms with changing amplitudes identified from published biological datasets revealed distinct functions from those oscillations that were harmonic, suggesting purposeful biologic regulation to create this subtype of circadian rhythms.

**Availability:** ECHO’s full interface is available at https://github.com/delosh653/ECHO. An R package for this functionality, echo.find, can be downloaded at https://CRAN.R-project.org/package=echo.find.

**Supplementary information:** Supplementary data are available
