## Supplemental Data for "ECHO: an Application for Detection and Analysis of Oscillators Identifies Metabolic Regulation on Genome-Wide Circadian Output"

### Sheet: Sheet1
GO ID	FC.Cat	Forced	Damped	Harmonic
GO:0042221	response to chemical		0.0429813
GO:0009636	response to toxic substance		0.00131182	0.0354
GO:0065007	biological regulation		0.0472
GO:0042592	homeostatic process			0.0422553
GO:0009968	negative regulation of signal transduction		0.03192
GO:0045893	positive regulation of transcription, DNA-templated		0.0386
GO:0045727	positive regulation of translation		0.03192
GO:0051128	regulation of cellular component organization		0.00278
GO:0042752	regulation of circadian rhythm	0.035136
GO:0010468	regulation of gene expression	0.019078	0.0453411	0.035136
GO:0019222	regulation of metabolic process	0.038368	0.0460886	0.042368
GO:0033043	regulation of organelle organization		0.0372
GO:0055076	transition metal ion homeostasis			0.0444611
GO:0015629	actin cytoskeleton			0.03264
GO:1902494	catalytic complex	0.0001756	0.008833
GO:0005623	cell	0.0154612	0.0226463
GO:0030054	cell junction	0.03382
GO:0044464	cell part	0.0260478	0.0226374	0.0493859
GO:0030663	COPI-coated vesicle membrane			0.0373712
GO:0070847	core mediator complex	0.001596	0.0465873	0.0199443
GO:0005737	cytoplasm	0.0187963	0.0306448
GO:0044444	cytoplasmic part	0.0166033	0.0226864
GO:0031410	cytoplasmic vesicle			0.0373712
GO:0005856	cytoskeleton			0.03199
GO:0005829	cytosol		0.0278
GO:0000180	cytosolic large ribosomal subunit	0.0020045
GO:0044445	cytosolic part	0.0416971
GO:0022626	cytosolic ribosome	0.0466087		0.0466087
GO:0022627	cytosolic small ribosomal subunit	0.0256397	0.03588	0.0238857
GO:0005869	dynactin complex			0.0373712
GO:0012505	endomembrane system	0.0356
GO:0005789	endoplasmic reticulum membrane		0.03903
GO:0012507	ER to Golgi transport vesicle membrane	0.02464		0.02464
GO:0005852	eukaryotic translation initiation factor 3 complex	0.0004224	6.358e-05	0.032801
GO:0044421	extracellular region part			0.0388444
GO:0005615	extracellular space			0.00656
GO:0000329	fungal-type vacuole membrane			0.0448572
GO:0005794	Golgi apparatus	0.0296529		0.0310056
GO:0044431	Golgi apparatus part	0.048	0.0092	0.048
GO:0000139	Golgi membrane		0.000794
GO:0000123	histone acetyltransferase complex	0.0360453
GO:0005622	intracellular		4.902e-06
GO:0043231	intracellular membrane-bounded organelle	0.018922	2.55e-09
GO:0044446	intracellular organelle part	0.01478
GO:0044424	intracellular part	0.0292133	0.00581832
GO:0015934	large ribosomal subunit	0.0020045	0.00585675
GO:0016592	mediator complex	0.01464	0.0465873	0.0434307
GO:0043227	membrane-bounded organelle	0.018936	2.44e-09
GO:0005815	microtubule organizing center	0.0366588
GO:0044455	mitochondrial membrane part	0.0368471		0.0368471
GO:0044429	mitochondrial part	0.02464		0.02464
GO:0005739	mitochondrion		0.0349617
GO:0000228	nuclear chromosome	0.0445091
GO:0044428	nuclear part	0.0265246	0.01058	0.0296726
GO:0044798	nuclear transcription factor complex	0.02464		0.02464
GO:0044451	nucleoplasm part	0.001674
GO:0005634	nucleus	0.0443636	0.00482	0.0443636
GO:0043226	organelle	0.01259	3.8e-09	0.02464
GO:0031090	organelle membrane	0.0443636		0.0443636
GO:0005886	plasma membrane		0.0488484
GO:0005844	polysome		0.0238
GO:0046930	pore complex	0.0366588
GO:0030684	preribosome			0.00966
GO:0032991	protein-containing complex	0.007582	0.00316533
GO:1990904	ribonucleoprotein complex	0.0332669	0.0219223	0.0395949
GO:0044391	ribosomal subunit	0.0020045
GO:0005840	ribosome		5.3e-21
GO:0090575	RNA polymerase II transcription factor complex	0.0238857		0.0238857
GO:0015935	small ribosomal subunit		0.028694
GO:0031201	SNARE complex	0.03764		0.03764
GO:0000922	spindle pole	0.0366588
GO:0005667	transcription factor complex	0.02464		0.02464
GO:1990234	transferase complex	0.00324	0.01286	0.0252
GO:0005774	vacuolar membrane	0.03405		0.03405
GO:0005773	vacuole	0.000858	3.137e-06
GO:0098805	whole membrane	0.01622		0.01622
GO:0022607	cellular component assembly		0.020858
GO:0016043	cellular component organization	0.0343085
GO:0071840	cellular component organization or biogenesis	0.0372897	0.0207438
GO:0043624	cellular protein complex disassembly	0.00098375	0.0385804	0.0230208
GO:0007010	cytoskeleton organization		0.00434
GO:0001677	formation of translation initiation ternary complex	0.00095292	0.0375076	0.02408
GO:0016226	iron-sulfur cluster assembly	0.0360453
GO:0000226	microtubule cytoskeleton organization		0.01124
GO:0070925	organelle assembly		0.00272
GO:0065003	protein-containing complex assembly	0.017904		0.017904
GO:0032984	protein-containing complex disassembly	0.00107016	0.0403611	0.0243908
GO:0043933	protein-containing complex subunit organization	0.00384572	0.000348111
GO:0022618	ribonucleoprotein complex assembly	0.0213608	0.000193375
GO:0071826	ribonucleoprotein complex subunit organization	0.0279608	0.000193375
GO:0042274	ribosomal small subunit biogenesis		0.0422914
GO:0042254	ribosome biogenesis			0.00927648
GO:0034645	cellular macromolecule biosynthetic process		0.0279153
GO:0033554	cellular response to stress	0.0461613
GO:0002181	cytoplasmic translation	0.0109711
GO:0035556	intracellular signal transduction		0.031326
GO:0006397	mRNA processing	0.0382814
GO:0070647	protein modification by small protein conjugation or removal	0.0465409
GO:0006396	RNA processing	0.00602
GO:0008380	RNA splicing	0.0360453
GO:0006366	transcription by RNA polymerase II	0.0452408
GO:0006351	transcription, DNA-templated		0.001122
GO:0006412	translation	0.0119215	0.0323513
GO:0070588	calcium ion transmembrane transport	0.0176418
GO:0006816	calcium ion transport	0.0176418
GO:0006812	cation transport	0.0366588
GO:0034613	cellular protein localization		0.01034
GO:0051234	establishment of localization		0.0082288
GO:0051649	establishment of localization in cell		0.0231008
GO:0006896	Golgi to vacuole transport	0.0342144		0.0342144
GO:0006886	intracellular protein transport		0.000966
GO:0046907	intracellular transport		0.0208014
GO:0034220	ion transmembrane transport			0.027636
GO:0051179	localization		0.00102615
GO:0033036	macromolecule localization		0.00328
GO:0015711	organic anion transport			0.04032
GO:0045332	phospholipid translocation	0.0360453
GO:0015914	phospholipid transport	0.0360453
GO:0008104	protein localization		0.00568
GO:0070972	protein localization to endoplasmic reticulum	0.035136		0.035136
GO:0033365	protein localization to organelle		0.0378
GO:0006614	SRP-dependent cotranslational protein targeting to membrane			0.0373712
GO:0016192	vesicle-mediated transport		0.044
GO:0006370	7-methylguanosine mRNA capping	0.0197057
GO:0000947	amino acid catabolic process to alcohol via Ehrlich pathway	0.0360453
GO:0009058	biosynthetic process	0.0436677	0.0279018
GO:0006725	cellular aromatic compound metabolic process	0.00124	0.0408	0.00452
GO:0044249	cellular biosynthetic process	0.01122		0.00488
GO:0034645	cellular macromolecule biosynthetic process	0.0418454
GO:0043624	cellular metabolic process	4.06e-06	0.0300867	8.88e-09
GO:0034641	cellular nitrogen compound metabolic process	0.021
GO:0043458	ethanol biosynthetic process involved in glucose fermentation to ethanol	0.0360453
GO:0009396	folic acid-containing compound biosynthetic process	0.0407676
GO:0006750	glutathione biosynthetic process	0.0176418
GO:0006749	glutathione metabolic process		0.0017875	0.0448572
GO:0018130	heterocycle biosynthetic process	0.01998		0.0484
GO:0016573	histone acetylation	0.0283562
GO:0006629	lipid metabolic process	0.01952		0.0322
GO:0009059	macromolecule biosynthetic process	0.042079	0.0279256
GO:0009057	macromolecule catabolic process	0.0453333
GO:0043170	macromolecule metabolic process			0.0399308
GO:0043412	macromolecule modification		0.0468
GO:0008152	metabolic process	0.011556	7.9192e-05	0.0140194
GO:0006120	mitochondrial electron transport, NADH to ubiquinone	0.0360453
GO:0034660	ncRNA metabolic process		0.00358	0.0422553
GO:0006807	nitrogen compound metabolic process	0.0433223
GO:0090304	nucleic acid metabolic process	0.0393631
GO:0006139	nucleobase-containing compound metabolic process	0.00304	0.0362	0.00872
GO:1901293	nucleoside phosphate biosynthetic process		0.0392
GO:1901576	organic substance biosynthetic process	0.0440727	0.0301714
GO:1901575	organic substance catabolic process		0.0408588
GO:0071704	organic substance metabolic process		0.04738	0.0321912
GO:0006518	peptide metabolic process		0.04134
GO:0046856	phosphatidylinositol dephosphorylation		0.0422914
GO:0005976	polysaccharide metabolic process	0.0366588
GO:0044238	primary metabolic process			0.0445679
GO:0043161	proteasome-mediated ubiquitin-dependent protein catabolic process	0.0353658
GO:0051604	protein maturation		0.0334
GO:0006487	protein N-linked glycosylation	0.0366588		0.0373712
GO:0000209	protein polyubiquitination	0.022968	0.0468
GO:0072593	reactive oxygen species metabolic process		0.0387548
GO:0032774	RNA biosynthetic process			0.04
GO:0016070	RNA metabolic process	0.043604	0.0456
GO:0016072	rRNA metabolic process		0.0416
GO:0006366	transcription by RNA polymerase II		0.0478
GO:0006414	translational elongation	0.00095292	0.0376076	0.02128
GO:0006415	translational termination	0.00095292	0.0376076	0.02221
GO:0006048	UDP-N-acetylglucosamine biosynthetic process			0.0373712
GO:0003779	actin binding			0.02744
GO:0051015	actin filament binding	0.0233527		0.0233527
GO:0004022	alcohol dehydrogenase (NAD) activity	0.0360453
GO:0005524	ATP binding	0.0363521
GO:0008026	ATP-dependent helicase activity			0.0448572
GO:0005388	calcium-transporting ATPase activity	0.0366588
GO:0003824	catalytic activity	7.04e-16	0.00942401	0.0316909
GO:0140096	catalytic activity, acting on a protein	0.033933	0.00921
GO:0140098	catalytic activity, acting on RNA		0.0319091
GO:0019829	cation-transporting ATPase activity	0.0176418
GO:0050839	cell adhesion molecule binding		0.02615	0.02744
GO:0048037	cofactor binding		0.00322	0.0373712
GO:0004197	cysteine-type endopeptidase activity			0.0373712
GO:0008234	cysteine-type peptidase activity			0.040515
GO:0015036	disulfide oxidoreductase activity			0.02744
GO:0004866	endopeptidase inhibitor activity			0.0282
GO:0061135	endopeptidase regulator activity			0.0294
GO:0004364	glutathione transferase activity		0.001398
GO:0005539	glycosaminoglycan binding		0.0282667
GO:0003924	GTPase activity		0.01806
GO:0005085	guanyl-nucleotide exchange factor activity	0.0418
GO:0016787	hydrolase activity	0.00234	0.00576	2.52e-05
GO:0016817	hydrolase activity, acting on acid anhydrides	0.01074	0.02571
GO:0016818	hydrolase activity, acting on acid anhydrides, in phosphorus-containing anhydrides	0.0113	0.02715
GO:0016811	hydrolase activity, acting on carbon-nitrogen (but not peptide) bonds, in linear amides	0.00830933		0.00830933
GO:0016788	hydrolase activity, acting on ester bonds			0.01754
GO:0022890	inorganic cation transmembrane transporter activity	0.0170578		0.0170578
GO:0030176	inorganic molecular entity transmembrane transporter activity	0.019988		0.019988
GO:0016301	kinase activity		0.00552
GO:0016874	ligase activity	0.01456
GO:0016877	ligase activity, forming carbon-sulfur bonds	0.023
GO:0019170	methylglyoxal reductase (NADH-dependent) activity	0.0360453
GO:0015077	monovalent inorganic cation transmembrane transporter activity	0.0170578		0.0170578
GO:0003729	mRNA binding	0.0036
GO:0004484	mRNA guanylyltransferase activity	0.0360453
GO:0008080	N-acetyltransferase activity	0.043
GO:0030374	nuclear receptor transcription coactivator activity	0.0312769		0.0312769
GO:0003676	nucleic acid binding		2.34e-05	0.0384
GO:0017111	nucleoside-triphosphatase activity	0.01988	0.0323
GO:0016779	nucleotidyltransferase activity	0.025
GO:0008171	O-methyltransferase activity	0.0366588
GO:0097159	organic cyclic compound binding		0.0001294	0.0376959
GO:0016620	oxidoreductase activity, acting on the aldehyde or oxo group of donors, NAD or NADP as acceptor	0.0360453
GO:0061134	peptidase regulator activity			0.0306
GO:0004012	phospholipid-translocating ATPase activity	0.0360453
GO:0016773	phosphotransferase activity, alcohol group as acceptor		0.01092
GO:0015288	porin activity	0.0366588
GO:0002020	protease binding			0.0342
GO:0004674	protein serine/threonine kinase activity	0.0360453
GO:0015078	proton transmembrane transporter activity	0.0462789		0.0170578
GO:0016462	pyrophosphatase activity	0.01562	0.02816
GO:0003723	RNA binding	0.0323708	0.0452167
GO:0019843	rRNA binding		0.000101235
GO:0005047	signal recognition particle binding			0.0373712
GO:0030695	small GTPase regulator activity		0.0422914
GO:0017069	snRNA binding			0.0373712
GO:0003735	structural constituent of ribosome	0.0262515	1.06e-24	0.0013984
GO:0003713	transcription coactivator activity	0.0322177		0.0312769
GO:0003712	transcription coregulator activity		0.0204
GO:0140110	transcription regulator activity		0.025
GO:0016740	transferase activity	3.8e-05	0.0283525	0.01288
GO:0016747	transferase activity, transferring acyl groups other than amino-acyl groups	0.0298
GO:0016765	transferase activity, transferring alkyl or aryl (other than methyl) groups		0.004404
GO:0016772	transferase activity, transferring phosphorus-containing groups	0.01022	0.020515	0.0474
GO:0003743	translation initiation factor activity	0.0212	0.001398	0.00444
GO:0045182	translation regulator activity		0.02615
GO:0005215	transporter activity			0.03092
GO:0061630	ubiquitin protein ligase activity		0.0282667
GO:0061659	ubiquitin-like protein ligase activity		0.0282667
GO:0019787	ubiquitin-like protein transferase activity	0.0301		0.03864
GO:0070569	uridylyltransferase activity			0.0373712
